# SERRATE interacts with the nuclear exosome targeting (NEXT) complex to degrade primary miRNA precursors in Arabidopsis

**DOI:** 10.1101/2020.04.08.032003

**Authors:** Mateusz Bajczyk, Heike Lange, Dawid Bielewicz, Lukasz Szewc, Susheel Sagar Bhat, Jakub Dolata, Lauriane Kuhn, Zofia Szweykowska-Kulinska, Dominique Gagliardi, Artur Jarmolowski

**Author notes:** correspondence should be addressed to: Heike Lange, Artur Jarmolowski.

## Abstract

SERRATE/ARS2 is a conserved RNA effector protein involved in transcription, processing and export of different types of RNAs. In Arabidopsis, the best-studied function of SERRATE (SE) is to promote miRNA processing. Here, we report that SE interacts with the Nuclear Exosome Targeting (NEXT) complex, comprising the RNA helicase HEN2, the RNA binding protein RBM7 and one of the two zinc-knuckle proteins ZCCHC8A/ZCCHC8B. The identification of common targets of SE and HEN2 by RNA-seq supports the idea that SE cooperates with NEXT for RNA surveillance by the nuclear exosome. Among the RNA targets accumulating in absence of SE or NEXT are miRNA precursors. Loss of NEXT components results in the accumulation of pri-miRNAs without affecting levels of miRNAs, indicating that NEXT is, unlike SE, not required for miRNA processing. As compared to *se-2*, *se-2 hen2-2* double mutants showed increased accumulation of pri-miRNAs, but partially restored levels of mature miRNAs and attenuated developmental defects. We propose that the slow degradation of pri-miRNAs caused by loss of HEN2 compensates for the poor miRNA processing efficiency in *se-2* mutants, and that SE regulates miRNA biogenesis through its double contribution in promoting miRNA processing but also pri-miRNA degradation through the recruitment of the NEXT complex.
