## Supplementary Table 1 for "SERRATE interacts with the nuclear exosome targeting (NEXT) complex to degrade primary miRNA precursors in Arabidopsis"

### Sheet: Primer sequences
Supplementart Table 1: primers usd in this study
Primer name	Sequence (5' -> 3')
CONSTRUCT PREPARATION to Y2H
F_HEN2_EcoRI_pGBKT7 and pGADT7	CCGGAATTCATGAGTGCCCAAATGGAAGAAC
R_HEN2_BamHI_pGBKT7 and pGADT7	CGCGGATCCTTACAAGTAAAGCGAATTTGCAAACATAATA
F_ZCCHC8A_EcoRI_pGBKT7 and pGADT7	CCGGAATTCATGGAAACTGAGGATGTGCTTG
R_ZCCHC8A_BamHI_pGBKT7 and pGADT7	CGCGGATCCTTATCTCCTGCTGCTTAATCTATAAGACC
F_RBM7_EcoRI_pGBKT7 and pGADT7	CCGGAATTCATGTCTGGGACTTCCAATTG
R_RBM7_BamHI_pGBKT7 and pGADT7	CGCGGATCCTCAGTAGCGACGTGGTCTT
F_ZCCHC8B_EcoRI_pGBKT7 and pGADT7	CCGGAATTCATGGCAGCTTCAAGCGG
R_ZCCHC8B_SacI_pGADT7	CGAGCTCTCATAAACCGAACCTATGATCATATCTAA
R_ZCCHC8B_SalI_pGBKT7	ACGCGTCGACTCATAAACCGAACCTATGATCATATCTAA
F_SE_EcoRI_pGBKT7	CCGGAATTCATGGCCGATGTTAATCTTCCTC
R_SE_BamHI_pGBKT7	CGCGGATCCTTATTACTACAAGCTCCTGTAATCAATAACG
CONSTRUCT PREPARATION FOR TRANSGENIC LINES PREPARATION
F_ZCCHC8A	GACTGGATCCCAAGTGCCAACACAAAATCACGAGAT
R_ZCCHC8A	TAGATATCTCGAGTGTCTCCTGCTGCTTAATCTATAAGA
F_ZCCHC8B	ATCCGGTACCGAGTCACATTGGATAATTTGTCATTGTTC
R_ZCCHC8B	CGAGTGCGGCCGCGATAAACCGAACCTATGATCATATCT
F_RBM7	TCGACTGGATCCGTTTGAAGTTATAAGATAGTTTTGT
R_RBM7	TAGATATCTCGAGTGGTAGCGACGTGGTCTTGAATGGTT
CONSTRUCT PREPARATION to FRET-FLIM analysis
F_HEN2_NotI_pENTR	AAGGAAAAAAGCGGCCGCAATGAGTGCCCAAATGGAAGAA
R_HEN2_AscI_pENTR	TTGGCGCGCCTCAAGTAAAGCGAATTTGCAAACATA
F_ZCCHC8A_NotI_pENTR	AAGGAAAAAAGCGGCCGCAATGGAAACTGAGGATGTGCTTG
R_ZCCHC8A_AscI_pENTR	TTGGCGCGCCTTCTCCTGCTGCTTAATCTATAAGACC
F_RBM7_NotI_pENTR	AAGGAAAAAAGCGGCCGCAATGTCTGGGACTTCCAATTGC
R_RBM7_AscI_pENTR	TTGGCGCGCCTGTAGCGACGTGGTCTTGAATG
F_ZCCHC8B_NotI_pENTR	AAGGAAAAAAGCGGCCGCAATGGCAGCTTCAAGCGG
R_ZCCHC8B_AscI_pENTR	TTGGCGCGCCTTCATAAACCGAACCTATGATCATATCTAA
F_SE_NotI_pENTR	ATAAGAATGCGGCCGCCATGGCCGATGTTAATCTTCCTCCG
R_SE_AscI_pENTR	TTGGCGCGCCGCTACAAGCTCCTGTAATCAATAACG
F_PRP39A_NotI_pENTR	AAGGAAAAAAGCGGCCGCAATGGGTGACAGCGAGGCCA
R_PRP39A_AscI_pENTR	TTGGCGCGCCTGTAGTACGTGTTGTAGTACGCTTGAGG
RT-qPCR analyses
F_5' miR159a	TGACGTGGCCTCTTCTCTCT
R_5' miR159a	CGTGGATTAACAAAAACACCAA
F_pri-miRNA159a	TCTTTACAGTTTGCTTATGTCAGATCCA
R_pri-miRNA159a	TTCAAACATGAGTTGAGCAGGGT
F_5' miR161	CATCCTTCTCTTCTATGAAAATTCC
R_5' miR161	TCAAAAACCGAGATCAAGCA
F_pri-miRNA161	TGACCAGTTTATTGCGTCGATCA
R_pri-miRNA161	GCATTTGTAAAAAGAGGGAAAAGCA
F_pri-miRNA165a	CCATCATCACCATTCACCAA
R_pri-miRNA165a	TTGAGGGGAATGTTGTCTGG
F_pri-miRNA160a	ATCGATGACCTCCGTGGAT
R_pri-miRNA160a	TCATCATGTGTAGAAGAGATTAGAGGT
F_pri-miRNA170	CACTTGCGTTCTTGTTTCTTTTACAAA
R_pri-miRNA170	TCATCTGATTGAGCCGTGTCAA
F_pri-miRNA403	AGAGTCGTATTACATGTTTTGTGCTTGA
R_pri-miRNA403	TTCACGCACAAACTCGTAATCTGT
3' RACE PCR
3' RACE PCR for pri-miRNA159a	GACGTGGCCTCTTCTCTCTCTCTCTTTC
3' RACE PCR for pri-miRNA159a, nested	TTGGTGTTTTTGTTAATCCACGTTCTCA
3' RACE PCR for pri-miRNA161	TGCCGAAGCTTTGATCAGTACTTCTCTTT
3' RACE PCR for pri-miRNA161, nested	TTCTCTTTTGCTTGATCTCGGTTTTTGAC
HEN2/Exosome targets
F_AT5G19140_1st intron (V69a)	TGGCCTTTTACGATGGTCCC
R_AT5G19140_1st intron (V69b)	AGCGAAATTTAAAGGCTCGACG
F_AT5G19140_mRNA (V70a)	GCTTACAGCCATCACAACGA
R_AT5G19140_mRNA (V70b)	GGAACAAGCAGAATATTTCATCC
F_AT3G01500_1st intron (V63a)	AGTTGCTTAATTAGTGAATCACAAGC
R_AT3G01500_1st intron (V63b)	TGTCGAAGCAAGTAGTTTGAAGA
F_AT3G01500_mRNA (V64a)	TCCGTAACGAGCCAGTTTTT
R_AT3G01500_mRNA (V64b)	TATGCTTCGGTTCCCATCTC
F_AT1G79270_unspliced (V113a)	TCATGTTCCAAAACATCCTCGT
R_AT1G79270_unspliced (V113b)	AGACGTGTAAGAACAACACAGA
F_AT1G79270_mRNA (V54a)	TGCCTCCACCACTTCCAT
R_AT1G79270_mRNA (V54b)	CCTTGATATGTCTCAAGAGTTTCATAA
F_AT5G44060_3' extension (V71a)	CATTGTGGTTTGTTCGTTGG
R_AT5G44060_3' extension (V71b)	GAATCGAAAACATAATCACCATTTT
F_AT5G44060_mRNA (V72a)	CAAAACAGCTGTAACACCGAAA
R_AT5G44060_mRNA (V72b)	AAGACGATGAAGAGAGAGCTTTTTA
Northern blot probes
miR159	GAGCTCCCTTCAATCCAAA
miR161	TAGTCACTTTCAATGCATTGA
miR165	GGGGGATGAAGCCTGGTCCGA
U6 snRNA	TCATCCTTGCGCAGGGGCCA
chloroplast 4,5S rRNA	CGGTCTGTTAGGATGCCTCAG
