## Supplementary Table 5 for "SERRATE interacts with the nuclear exosome targeting (NEXT) complex to degrade primary miRNA precursors in Arabidopsis"

### Sheet: pri-miRNA and mature miRNA (RPM
Supplementary Table 5: accumulation of pri-miRNAs with known gene structure and levels of their corresponding mature miRNAs.
Red marks pri-miRNAs that show additive effects in the se-2 hen2-2 double mutants as compared to both hen2-2 and se-2 single mutants. Green marks pri-miRNAs that accumulate in both single mutants but do not show an additional accumulation in the double mutant. Blue marks miRNA precursors that are not upregulated upon loss of HEN2. Black marks miRNA precursors that remain unchanged in both hen2-2 …
		RNA-seq 2019, average depth 102 million reads			RNA-seq 2020, average depth 39 million reads
										small RNA seq (RPM)
AGI	Gene	WT	hen2-2		WT	hen2-2	se-2	hen2se-2	detected in at least 6/12 libraries	miRNA	WT	hen2-2	se-2	hen2se-2
AT2G25095	MIR156A	0.0384919	0.193993		0.342174	0.688397	3.38774	4.64826	YES	ath-miR156 a-f	275.948	294.311	35.6527	94.1831
AT4G31877	MIR156C	0.302691	1.32596		0.644728	2.79227	13.9918	13.2652	YES
AT1G66783	MIR157A	0.188149	0.34523		0.0968298	0.950952	1.67664	3.3279	YES	ath-miR157 a-c	424.04	580.106	40.4731	239.27
AT1G66795	MIR157B	0	0.0452903		0.00598475	0.0735888	0.0522389	0.420397	YES
AT3G18217	MIR157C	0.463449	2.16213		2.18962	6.37843	10.5528	56.291	YES
AT3G10745	MIR158A	0.490342	1.24247		1.5713	1.43392	5.39411	18.9613	YES	ath-miR158 a	4405.15	3683.14	146.671	998.141
AT1G73687	MIR159A	0.712717	1.21088		1.20699	4.34701	5.66094	22.5558	YES	ath-miR159 a	638.283	665.844	143.681	591.941
AT1G18075	MIR159B	1.66537	9.58065		1.283	12.3414	8.20977	23.8499	YES	ath-miR159 b	925.157	1042.64	76.349	406.704
AT2G39175	MIR160A	0.205325	0.858945		0.745584	0.995372	2.40373	6.32064	YES	ath-miR160 a-c	0.844805	0.916594	0.41734	0.781803
AT4G17788	MIR160B	0.0183768	0.019976		0	0.0101926	0.0439666	0.138513	YES/NO
AT1G48267	MIR161	0.0728912	0.298666		0.192653	1.38032	3.42668	15.5959	YES	ath-miR161.1	179.427	161.149	11.3272	48.1181
										ath-miR161.2	7.15245	6.14041	0.307484	1.30677
AT5G01747	MIR164B	0.723525	2.5625		0.632298	2.41037	6.176	10.4905	YES	ath-miR164ab	0.108912	0.0927145	0.00744476	0
AT1G01183	MIR165A	0.019246	0.0289631		0.0244759	0.124013	0.334307	1.33227	YES	ath-miR165ab	2122.36	1873.83	262.269	1301.22
AT2G46685	MIR166A	2.02812	2.16173		3.20693	2.69841	10.3614	22.1842	YES
AT3G61897	MIR166B	0.442694	0.704874		0.714578	1.72381	6.2877	12.4191	YES	ath-miR166a-g	13670.7	13357.1	4200.83	11384.1
AT3G22886	MIR167A	0.971308	3.51931		1.34702	2.6826	9.87141	30.5354	YES	ath-miR167ab	7.68975	7.3011	0.379127	2.24134
AT4G19395	MIR168A	0.681372	1.78357		0.964391	1.57006	9.06745	17.4623	YES	ath-miR168ab	64.951	64.3293	12.3642	29.2603
AT5G45307	MIR168B	0.180244	0.544408		0.358155	0.873735	2.49746	7.06857	YES
AT1G19371	MIR169H	0.620845	0.217275		0.329824	0.517054	0.784687	2.02134	YES	ath-miR169h-n	1.12323	1.24597	0.337886	0.524395
AT5G66045	MIR170	0.381924	0.948987		0.169721	0.447297	0.668773	0.991657	YES	ath-miR170	0.144753	0.127037	0.00886366	0.0438789
AT2G28056	MIR172A	0.608237	2.23573		0.647281	3.2818	8.02281	11.9171	YES	ath-miR172ab	0.595905	0.361489	0.235875	0.308626
AT3G23125	MIR173	0.0834657	0.325063		0.162626	0.162356	0.314827	7.85184	YES	ath-miR173	0.825709	0.461886	0.00886366	0.0626633
AT4G23713	MIR319A	0.167876	0.522786		0.232225	0.348408	0.642316	0.866799	YES	ath-miR319ab	48.1189	56.5698	20.9508	50.96
AT5G41663	MIR319B	0.223046	0.267141		0.0630689	0.314091	0.104478	0.381989	YES
AT2G40805	MIR319C	0.118446	0.393241		0.153523	0.1166	0	0.919302	YES	ath-miR319c	1.57902	1.28308	0.483195	1.06909
AT5G58465	MIR390B	0.0128306	0.0759624		0	0.0257739	0.364668	0.741959	YES	ath-miR390ab	35.4772	32.9307	8.2612	14.2413
AT2G39885	MIR393A	0.0653224	0.243548		0.0456515	0.0974146	0.184139	1.77937	YES	ath-miR393ab	0.85877	0.823711	0.168504	0.72962
AT3G55734	MIR393B	0.111754	0.141299		0.0745015	0.146002	0.518943	0.593098	YES
AT5G14545	MIR398B	1.21727	2.58588		1.66635	4.11694	13.4514	58.3927	YES	ath-miR398bc	1199.7	1324.49	58.6488	581.753
AT5G14565	MIR398C	0.413802	0.827154		0.768867	1.02773	3.08237	13.5542	YES
AT1G63005	MIR399B	0.0175076	0.0293599		0	0	0.0773627	0.206317		ath-miR399bc	2.55497	3.69505	1.86253	4.75737
AT2G47275	MIR403	0.182156	0.50264		0.43011	0.567402	2.69643	6.42357	YES	ath-miR403	292.426	300.666	17.5526	78.7651
AT1G78206	MIR775	0.666265	1.63626		1.59242	4.39007	3.47151	5.41654	YES	ath-miR775	4.71323	4.30046	0.0984246	0.320136
AT2G22496	MIR779	0.559943	1.85014		1.09895	3.06011	2.36836	3.81233	YES	ath-miR779.2	6.29505	6.01009	3.91898	4.41636
AT3G13724	MIR823	0.00710661	0.108345		0.023939	0.224395	0.0429149	0.392812	YES	ath-miR823	1.31041	1.87327	0.331653	1.16173
AT3G53015	MIR851/771	0	0		0.023939	0	0	0.592586		ath-miR851	0.0475793	0.0423661	0	0.0056065
AT5G59505	MIR172E	0.0784373	0.0788684		0.0637184	0.0101926	0.0756659	0.255239	YES
AT1G62035	MIR171A	0.0224536	0.105956		0.103065	0.238009	3.11266	2.2624	YES	ath-miR171a	0.954659	1.09673	0.209602	0.239022
AT1G11735	MIR171B	0.144502	0.77408		0.229099	2.20228	2.35421	2.40321	YES	ath-miR171bc	1.34429	1.73987	0.616294	0.690167
AT1G62035	MIR171C	0.0746606	0.285754		0.0598475	0.551042	6.48298	3.7825	YES
AT5G04275	MIR172B	0.420348	2.44485		1.2814	2.6906	18.5023	9.22364	YES	ath-miR472-3p	1.96876	1.86064	0.605357	1.01353
AT1G67195	MIR414	7.47204	11.4542		11.9065	18.0771	22.3048	16.0564	YES	ath-miR414	0	0	0	0
AT1G12294	MIR472	1.01265	1.35979		0.900381	3.1264	3.22133	2.26153	YES	ath-miR472	1.96876	1.86064	0.605357	1.01353
AT5G27807	MIR164C	0.0961938	0.101124		0.257454	0.0692065	0.801457	0.524667	YES	ath-miR164c-5p	0.00474726	0	0	0.00140162
AT3G14385	MIR169F	0	0		0	0.0203853	0.229985	0.182258		ath-miR169fg-5p	0.00676914	0.00224384	0.00989987	0.00840975
AT5G46845	MIR160C	0.0807917	0.0279833		0.392633	0.0719914	0.395393	0.144625	YES	ath-miR160abc-5p	0.844805	0.916594	0.41734	0.781803
AT1G61226	MIR846	0.0416996	0.032029		0.212157	0	0.1949	0.0432756
AT1G66725	MIR163	5.60874	2.87371		3.22708	1.83069	1.99419	1.55762	YES	ath-miR163	19.3379	14.4148	2.44145	6.90389
AT1G69797	MIR395F	0	0		0	0	0	0.152862		ath-miR395bcf	0.0764837	0.235664	0.12822	0.672404
AT1G29265	MIR399A	0	0		0	0	0	0		ath-miR399a	0.171645	0.19958	0.371874	0.481292
AT2G34202	MIR399D	0	0		0	0	0	0		ath-miR399d	0	0	0	0
AT1G32713	MIR829	0.0128306	0		0	0.00509632	0	0		ath-miR829-1	0.0352687	0.0291747	0	0.0118652
AT2G24103	MIR831	0	0		0	0	0	0		ath-miR831-3p	0	0	0	0
